# Structural diversity and stress regulation of the plant immunity-associated CALMODULIN-BINDING PROTEIN 60 (CBP60) family of transcription factors in *Solanum lycopersicum* (tomato)

**DOI:** 10.1101/2022.12.06.519278

**Authors:** Vanessa Shivnauth, Sonya Pretheepkumar, Eric Marchetta, Keaun Amani, Christian Danve M. Castroverde

**Author notes:** These authors contributed equally (Sonya Pretheepkumar, Eric Marchetta).

## Abstract

Cellular signalling generates calcium (Ca^2+^) ions, which are ubiquitous secondary messengers decoded by calcium-dependent protein kinases, calcineurins, calreticulin, calmodulins (CAMs) and CAM-binding proteins. Previous studies in the model plant *Arabidopsis thaliana* have shown the critical roles of the CAM-BINDING PROTEIN 60 (CBP60) protein family in plant growth, stress responses and immunity. Certain CBP60 factors can regulate plant immune responses, like pattern-triggered immunity, effector-triggered immunity, and synthesis of major plant immune-activating metabolites salicylic acid (SA) and N-hydroxypipecolic acid (NHP). Although homologous CBP60 sequences have been identified in the plant kingdom, their function and regulation in most species remain unclear. In this paper, we specifically characterized 11 members of the CBP60 family in the agriculturally important crop tomato (*Solanum lycopersicum*). Protein sequence analyses revealed that three CBP60 homologs have the closest amino acid identity to *Arabidopsis* CBP60g and SARD1, master transcription factors involved in plant immunity. Strikingly, AlphaFold deep learning-assisted prediction of protein structures highlighted close structural similarity between these tomato and *Arabidopsis* CBP60 homologs. Conserved domain analyses revealed that they possess CAM-binding domains and DNA-binding domains, reflecting their potential involvement in linking Ca^2+^ signalling and transcriptional regulation in tomato plants. In terms of their gene expression profiles under biotic (*Pseudomonas syringae* pv. *tomato* DC3000 pathogen infection) and/or abiotic stress (warming temperatures), five tomato *CBP60* genes were pathogen-responsive and temperature-sensitive, reminiscent of *Arabidopsis CBP60g* and *SARD1*. Overall, we present a genome-wide identification of the CBP60 gene/protein family in tomato plants, and we provide evidence on their regulation and potential function as Ca^2+^-sensing transcriptional regulators.
