## Supplementary Table 1 for "Structural diversity and stress regulation of the plant immunity-associated CALMODULIN-BINDING PROTEIN 60 (CBP60) family of transcription factors in *Solanum lycopersicum* (tomato)"

### Sheet: Table S1 - qPCR primers
Gene Name	Primer Name	Primer Sequences (5'-3')
SlCBP60_1	Forward	AGATGAACAAGGTCAAGTGGA
	Reverse	GGCATGGACACTGTAGTTGG
SlCBP60_2	Forward	GTCTTCCAGCTTCAATATCATCAG
	Reverse	ATCATTATACCCTCCCATGTTCAG
SlCBP60_3	Forward	CTTGTCGATAGCTTTGAAGGG
	Reverse	GCTTCTTGTACAACTCTCCTC
SlCBP60_4	Forward	CCTACTCAGAATCCTTGGCAG
	Reverse	CCTGATTTACTGCTGCATCC
SlCBP60_5	Forward	TACTGATGTGGGAGAATTGATTGG
	Reverse	CCATGCCGAAAGTCTTATCAG
SlCBP60_6	Forward	AAACGGTCCCTTCCATAAGAG
	Reverse	TTGCCAAGGATATGACGTAGC
SlCBP60_7	Forward	ATGTCTGTTGCTATCACTTCTC
	Reverse	CATAAGTTCCTCCCAATCTCCT
SlCBP60_8	Forward	CACTACTAACTCAAGGAGAACCA
	Reverse	TGCTGCTGATGAACATTTGGA
SlCBP60_9	Forward	CTTGCTAATTGGAGGTTCAGGT
	Reverse	ATTCATCATAGGACTTTGGGTAGG
SlCBP60_10	Forward	ATCATCAACTCAATCTGCCAAGTC
	Reverse	ACTATCGTTATACCCTTCCAATCC
SlCBP60_11	Forward	CTTTACTCACTCAAGGAGAACGA
	Reverse	GCTTGGTTAACAATCCAATCAC
SlActin2	Forward	TTCAACACCCCTGCCATGT
	Reverse	CCACTGGCATAGAGGGAAAGAA
