## Supplementary Table 2 for "Structural diversity and stress regulation of the plant immunity-associated CALMODULIN-BINDING PROTEIN 60 (CBP60) family of transcription factors in *Solanum lycopersicum* (tomato)"

### Sheet: Table S2 - Protein sequences
Gene Name	SGN ID	Protein Sequences
SlCBP60_1	Solyc01g100240	MVLKRNINQDSDENSEFPPRESKRQHPSNAFFSGLRSYSSPQELARKLEPLIRSWVREEIEQTLQSTLRSSLNDDETSKS RDIQLLFDDVFPSSLFTGSKLSMENRPIKVLLYDASSNQRITSGPLSSAKVDVVVLNGEFNPSNLEDWSEEEFSKMVIRA REGKRPLLTGDLIIQLRDGVGYLGDLSFTDNSSWIKSRTFRLGVKLNNRSGEFRVREGVSKPFTVRDHRGEAYKKHYPPT LDDEIWRLKKIAKDGASHKRLSKEGISCVKEFLRLFVTDPSLLRKMLACGNNIWEKITEHVSTCPLDNSEWYVYNAGESI VLLFNCIYELVGAILDGQNFQSIDKLDIFQKRMVEDFKRSVYKNLNCLAPLEDHSLIGQAILTSNLQNGLNHIPS…
SlCBP60_2	Solyc02g079040	MQTRYMEKRVLDPSSSEEGQPDRKRPALASVIVEALKVDSLQKLCSSLEPILRRVVSEEVERALAKLGPAKLNARVSPKR IEGPDGRNLQLQFRSKLSLPLFTGGKVEGEQGSAIHIVLIDGNTNHVVTSGPESLVKLDVVVLEGDFNNEDDDGWTQEEF ESHIVKEREGKRPLLTGELQVILKEGVGTLGELTFTDNSSWIRSRKFRLGLKVASGCCEGIRIREAKTDAFTVKDHRGEL YKKHYPPALDDEVWRLEKIGKDGSFHKRLNKAGIHKVEDFLRLVVRDSQRLRNVLGSGMSNKMWDALLDHAKTCVLSGKL YVYYPDDMRNVGVVFNNIYELCGLISGGQYHSMDSLSDNQKIYVDTLVKKAYDNWMQVVEYDGKSLLSLGQNKAA…
SlCBP60_3	Solyc03g113920	MSMKRQSQDDSKSTLDAGSSEDKRRRSLPSFSSVITEVMNMSKVQHFMEPVLEPLIRKVVKEEVELALRKYMTTIKRNCG KDVFACELRSLKLKFLDLISPPVFTGTRIEGEESSLKVALVDVLTGEVVCSGPESCAKVEIVVLEGDFDGDDGDNWTADE FKNNIVREREGKKPLLTGDAFLYLKEGIGWVSDISFTDNSSWTRSRKFRLGARLVDSFEGISVREAKTESFIVRDHRGEL YKKHHPPSLSDEVWRLEKIGKDGAFHRRLSKERVNTVKDFLTLLYLDPTRLRNVLGTGMSTKMWEVTVEHARTCLLDKKV YLYYTSVSGPKTGVVFNIVGQVMGLFPDCQFVSADKLSETQKDDARNLVICAFRHWEEVVSFEDESSLMDWVMQI…
SlCBP60_4	Solyc03g113940	MDLGEHSANNSVPVSSSCRKLRKFFNAVLPIVRLRKLMKRLCVNPAEKLNAESLKLQFSNNVRGPIYTGLPIGDQEGNPL DLHLIDCSSQNIMNCGAAASAQVEILVLEKDFTRYIGGEKSLIRGNPQVSLKNGSVSVSHISFKHTRNSLKKRELRLCAR VVYPINGIVEAITKPFFVKDRRSMGKSLKPLILDDQVWKLQTIRKDGPFHKRLMKENIETVQDFLTHYFLNRENLLRILG RHMNVKKLDAAVNQAKSKLELKKYVYRQENLRVVFTDVGELIGVQFCKEGHSFSFQQLVQELKAFATDMVKNAFQNGRQN FKILLDDDSFYNGFTSEEAYNYVNDTQQRQPVPNNNVANYMSSTSLKVNNYDNISQINGALPHQFHPDDNDLIDQ…
SlCBP60_5	Solyc03g113950	MDLKKISPSHSAPQGASFYRSVMIVLQVKRLLKTMKRLSIHPDVVGVELKPGEISTGPRKEEENFNPYELRHLKLKFSNN MIKGPVYTGVPIGEDVGDTLNLDLVDCGTDNIVKFGPEASSKVEIVVFEKEQLKPVTNWLDGKSLIRGDRHVKLKDGRVS VSHISFKHTNVSMRKREFRLGARAVDNSDIIEAVTEPFFVVDYRSMPKSKKPIKLDDQVWKLPTIGRGGPYHHCLINENI KTVQDFLTLYFLNREKLLTILGRSSLQVRKLDDTVNQAKSKLELKRYVYRRENLRVVFTDVGELIGLINERDHFFSVQQL TPTDKTFGMEMVKRSFEDEHQNSKVLLDDDSFKMLCTDDFNNYPQQLQPSTSISQINCATFSTVALQHPFDPYDY…
SlCBP60_6	Solyc03g113960	MVDYVTGQQVRHGPLASAQVEIFVHNDDELNSHMKIQTRGDQNSYLRLEGGVVSVNKIIFKYSTNHMKKSTGVKLRARVV DQPQVIEAVTGPFTLKDKRSKSKKRYPPSPTDHVWRLDHIYKNGPFHKRMNENGIKTVEDFLVELQNNPQRLRHILGKSM YENCWKKVTMHAKTCNLDGRKYHHLGNLVAVDECQSLELENTSGAAESNQWLESAESYAIVDRIYETDETSLDITSVISE SEYWEKIMQFLDS
SlCBP60_7	Solyc03g113970	MAVDMFEEGNSTSHTETTNSNTPPFTRLLQILVAFLLALWSASPIQVEDESHSELEEILTDQNRINSQKKLDPCESRCLC LKFSHEIVAPLVFTGECIFPNGTKLELVDAATGQQVRHGPLASSAQIEICVLNDENWTIEELNSHIMVQTRGCDQNPYLR LEGGVVSVNEIKFKHTPKHMKKLDVVKLGARVVDETEVIEAVTGPFTVKDQRLKSKKRYPPSPTDHVWSLEHICKYGAFH KRLTESGIKTVEDFLIELQNNPQRLRHILGRSMSENYWKKVTKHAKTCNLDGRKYLYHHLETEQKFTVAFDVAGQVMWLD SGCGLLHFNMLPENQKAYAQKLVETAFANWENVEKSDNEISTIVSPPPRIGGMSSCHQGNLVTVDECQSLEFQNT…
SlCBP60_8	Solyc03g119250	MAAAKRFLDNSNPDPNQPNYKRMRPSFASVIKEAMKANFLENVSSALEPMLRRVVVEEVEKGLRRYSCLSITRSPSLRIK ALEPSNLRLIFNKKLSKPIFTSSKVVAGDGQSLQILLVDTSGEGMVPTTLPYPIKVELVVLDGDFPSGETETNWSREEFD KRVVKERTGKRPLLTGELNFTMREGVVPVGEIEFTDNSSWIRSRKFRIGAKVVQIGNNQTSVRIIEAVTESFVVKDHRGE LYKKHYPPALGDEVWRLEKIGKDGTFRKKLSSKGINTVQDFLKLATIDTQQIRTILGTGMSDKMWEVTYKHAKTCEMGSK LFMARGSNYVLILTPICEVVRAVIDGQIYPTHDLTGIQKAYIQNLVKEAYTNWSSLEEVDGLVNEPALLTQGEPM…
SlCBP60_9	Solyc07g006830	MQTRYMERTKSMKRSLEGDDEQPPERKRPALASVIVEALKVDSLQKLCSSLEPILRRVVSEEVERALAKLGPARIAGRSS PKRIEGPDGSNLQLQFRSRLSLPLFTGGKVEGEHGAAIHVVLIDTTTGHLVTAGPESCIKLDVVVLEGDFNNEEDEGWTQ EEFDGHVVKEREGKRPLLTGDLQITLKEGVGTLGDLTFTDNSSWIRSRKFRLGMKVASGYCEGVRIREAKTEAFTVKDHR GELYKKHYPPALNDDVWRLEKIGKDGSFHKRLNKAGIFTVEDFLRLVVRDPQKLRSILGSGMSNKMWEALIEHAKTCVLS GKLYVYYSDDSRNVGVVFNNIYELNGLIAGEQYYSADSLSDSQKVYVDSLVKKAYDNWNQVVEYDGKSFLNIKQN…
SlCBP60_10	Solyc10g009210	MERPSGEKRRLDVSSSEEGQPERKRPALASVIVEALKVDSLQKLCSSLEPILRRVVSEEVERALAKLGPTKLNARVSPKR IEGPNGRNLQLQFRSKLSLPLFTGGKVEGEQGSTIHVVLINGNTGHVVTVGPESSVKLDVVVLGGDFNNEDDDGWTEEEF ESHIVKERDGKRPLLTGDLQVILKEGVGSLGELAFTDNSSWIRSRKFRLGLKVVSGSREGIHIREAKTEAFSVKDHRGEL YKKHYPPALNDDVWRLEKIGKDGSFHKRLNKAGIYTVEDFLRLIVRDSQRLRNILGSGMSNKMWDALVEHAKTCVLSGKL YVYYPDDMKSIGVVFSNIYELCGFISGGQYHSVDSLSEDQKEYVDTLVKKAYDNWMHVVEYDGKSLLSLDQNKTS…
SlCBP60_11	Solyc12g036390	MATKRFFDDFVDPDSNRPNYKRLRKTPSFASVIKEVVKVNFLDNFCSALEPMLRKVVHEEVESGLRRYSRSIGRSPSLRI KALEPSNLRLIFNKKLSLPIFTNSKIMDSNGQYPLQLLLVDATGDCLVPTTLGTPIKIEIVVLDGDFPCGENWTHEDFNK NIVKERAGKRPLVTGELNITMRDGVASLGDLEFTDNSSWIRSRRFRIGAKVVHIGNGQNSIRIMEAMTDSFMVKDHRGEL YKKHYPPALGDDVWRLEKIGKDGTFHKKLISHGIETVQDFLKLANIDPHKIRRILGNGMSEKMWEVTYRHAKTCEMGTKS YIARGPNYILILNPICQVIRAIINGQICHTRELRGIQRSYIENLVRNAFTNWSSLEEVDGGLQVNEPAALLTQGE…
