## Supplementary Table 3 for "Structural diversity and stress regulation of the plant immunity-associated CALMODULIN-BINDING PROTEIN 60 (CBP60) family of transcription factors in *Solanum lycopersicum* (tomato)"

### Sheet: Table S3 - TM Scores
	SlCBP60_1	SlCBP60_2	SlCBP60_3	SlCBP60_4	SlCBP60_5	SlCBP60_6	SlCBP60_7	SlCBP60_8	SlCBP60_9	SlCBP60_10	SlCBP60_11	AtCBP60g	AtSARD1
SlCBP60_1	1	0.191	0.1883	0.137	0.1574	0.1341	0.1673	0.2219	0.1572	0.1713	0.2224	0.3878	0.2721
SlCBP60_2	0.191	1	0.4651	0.1363	0.1426	0.1269	0.1704	0.4974	0.3172	0.5603	0.5183	0.1966	0.3165
SlCBP60_3	0.1883	0.4651	1	0.1445	0.1466	0.1284	0.1472	0.4593	0.3285	0.4362	0.4623	0.1679	0.3136
SlCBP60_4	0.137	0.1363	0.1445	1	0.1585	0.1259	0.1065	0.1317	0.1086	0.1109	0.1259	0.1101	0.1143
SlCBP60_5	0.1574	0.1426	0.1466	0.1585	1	0.1287	0.1761	0.144	0.1188	0.1125	0.1323	0.1323	0.1241
SlCBP60_6	0.1341	0.1269	0.1284	0.1259	0.1287	1	0.0828	0.0879	0.0775	0.081	0.0857	0.0929	0.0985
SlCBP60_7	0.1673	0.1704	0.1472	0.1065	0.1761	0.0828	1	0.1705	0.1352	0.138	0.1502	0.1428	0.1461
SlCBP60_8	0.2219	0.4974	0.4593	0.1317	0.144	0.0879	0.1705	1	0.2522	0.3779	0.5711	0.2251	0.3054
SlCBP60_9	0.1572	0.3172	0.3285	0.1086	0.1188	0.0775	0.1352	0.2522	1	0.3663	0.292	0.1629	0.2229
SlCBP60_10	0.1713	0.5603	0.4362	0.1109	0.1125	0.081	0.138	0.3779	0.3663	1	0.516	0.1887	0.3384
SlCBP60_11	0.2224	0.5183	0.4623	0.1259	0.1323	0.0857	0.1502	0.5711	0.292	0.516	1	0.2079	0.341
AtCBP60g	0.3878	0.1966	0.1679	0.1101	0.1323	0.0929	0.1428	0.2251	0.1629	0.1887	0.2079	1	0.3071
AtSARD1	0.2721	0.3165	0.3136	0.1143	0.1241	0.0985	0.1461	0.3054	0.2229	0.3384	0.341	0.3071	1
